# Identification of root rot resistance QTLs in pea using *Fusarium solani* f. sp. *pisi*-responsive differentially expressed genes

**DOI:** 10.1101/2020.11.13.382077

**Authors:** Bruce A. Williamson-Benavides, Richard Sharpe, Grant Nelson, Eliane T. Bodah, Lyndon D. Porter, Amit Dhingra

## Abstract

*Pisum sativum* (pea) yields have declined significantly over the last decades, predominantly due to susceptibility to root rot diseases. One of the main causal agents of root rot is the fungus *Fusarium solani* f. sp. *pisi* (*Fsp*), leading to yield losses ranging from 15 to 60%. Determining and subsequently incorporating the genetic basis for resistance in new cultivars offers one of the best solutions to control this pathogen; however, no green-seeded pea cultivars with complete resistance to *Fsp* have been identified. To date, only partial levels of resistance to *Fsp* has been identified among pea genotypes. SNPs mined from *Fsp*-responsive differentially expressed genes (DEGs) identified in a preceding study were utilized to identify QTLs associated with *Fsp* resistance using composite interval mapping in two recombinant inbred line (RIL) populations segregating for partial root rot resistance. A total of 769 DEGs with single nucleotide polymorphisms (SNPs) were identified, and the putative SNPs were evaluated for being polymorphic across four partially resistant and four susceptible *P. sativum* genotypes. The SNPs with validated polymorphisms were used to screen two RIL populations using two phenotypic criteria: root disease severity and plant height. One QTL, *WB.Fsp-Ps* 5.1 that mapped to chromosome V explained 14.76 % of the variance with a confidence interval of 10.36 cM. The other four QTLs located on chromosomes II, III, and V, explained 5.26–8.05 % of the variance. The use of SNPs derived from *Fsp*-responsive DEGs for QTL mapping proved to be an efficient way to identify molecular markers associated with *Fsp* resistance in pea. These QTLs are potential candidates for marker-assisted selection and gene pyramiding to obtain high levels of partial resistance in pea cultivars to combat root rot caused by *Fsp*.
