## Supplementary material for "Identification of root rot resistance QTLs in pea using *Fusarium solani* f. sp. *pisi*-responsive differentially expressed genes": Table S3. Results 769 SNPs 8 Parents

### Sheet: AllPlexes
Table S3. SNP validation across eight pea genotypes— ‘Aragorn’, ‘Banner’, ‘DSP’, ‘Bolero’, 00-5001, 00-5003, 00-5004, 00-5007—using the high-throughput MassArray Technology. Genotyping results are shown were the results were the same for the two replicates used during screening.
SNP_ID	Banner	Aragorn	5001	5007	Bolero	DSP	5003	5004
1_10520	T	T	T	T	G	T	T	T
1_19250	A	A	A	A	A	A	A	A
1_21335	G	G	G	A	A	A	A	A
1_32849	A	A	G	G	A	A	G	G
1_36087	C	T	T	T	T	T	T	T
1_36854	T	T	T	T	C	T	C	T
1_6506	G	G	C	C	G	C	G	G
1_6561	T	T	T	A	T	T	A	T
1_7102	TC	TC	TC	TC	TC	TC	TC	TC
3_13382	T	G	G	T	G	G	T	G
3_14190	-	-	-	-	-	TC	-	-
3_17	C	C	T	T	T	T	C	T
3_18808	G	G	AG	-	G	G	G	G
3_1884	T	CT	T	T	C	C	T	C
3_18916	-	-	-	-	-	-	-	-
3_20330	T	C	T	T	T	T	T	C
3_23936	G	G	C	G	C	C	G	G
3_33006	AG	AG	A	AG	AG	AG	A	A
3_3392	T	T	C	T	T	T	C	C
3_36235	AG	AG	AG	AG	AG	AG	AG	AG
3_38079	G	A	G	G	G	G	G	G
3_46015	G	G	G	G	G	G	G	G
3_4871	G	G	G	A	G	G	A	G
3_57136	C	T	T	T	T	T	T	T
3_663	-	-	-	-	-	-	-	-
3_7429	T	T	T	T	T	C	T	T
1_11291	G	A	A	A	G	G	A	G
1_19880	G	G	A	A	G	G	G	A
1_20736	C	C	C	C	C	C	T	C
1_21186	G	G	A	A	G	A	A	G
1_21803	GA	A	A	A	GA	GA	A	GA
1_30727	-	-	-	-	-	-	-	-
1_4984	C	C	T	T	C	C	C	C
1_5189	G	G	A	G	A	G	A	G
3_10716	A	A	A	A	A	A	A	A
3_1514	G	G	A	A	A	A	A	A
3_17167	G	G	G	G	G	T	T	T
3_19524	CT	CT	CT	CT	CT	CT	CT	CT
3_20511	T	T	T	C	T	C	T	T
3_21490	T	G	T	T	T	G	T	T
3_25001	G	T	G	G	G	G	G	G
3_32233	C	C	C	C	C	C	C	C
3_36984	C	C	A	A	C	C	C	C
3_4974	T	C	C	C	T	C	C	C
3_54244	A	A	G	A	A	A	G	A
3_957	A	G	G	A	A	A	G	G
1_47448	A	A	A	A	A	A	A	A
3_38707	-	-	T	-	-	-	-	-
1_32142	T	T	C	C	T	T	C	T
3_22578	GA	GA	GA	GA	GA	GA	GA	GA
3_18808	AG	G	G	G	AG	AG	G	AG
3_37026	GT	GT	GT	GT	GT	GT	GT	T
1_22382	CT	CT	CT	CT	CT	CT	CT	CT
3_26760	A	A	A	A	A	A	A	A
1_20776	T	C	T	T	C	C	T	C
3_26970	T	C	C	-	C	C	-	T
1_42408	C	C	G	C	C	C	G	G
1_20678	T	T	T	T	T	T	T	C
3_13313	A	A	A	A	A	A	A	A
3_8103	G	G	G	G	G	G	G	G
1_46362	C	C	C	C	C	C	C	C
1_55146	G	G	G	G	G	A	AG	A
3_30536	C	G	C	C	G	G	C	-
1_14697	G	G	G	G	G	G	G	G
1_43729	T	T	T	T	T	T	T	T
3_33079	C	C	T	C	C	C	T	T
3_15066	T	T	T	T	T	T	-	T
3_5373	-	-	-	-	-	-	-	-
1_16698	A	A	T	A	A	T	T	T
1_60088	T	T	T	T	T	T	T	T
1_21803	CT	C	C	C	CT	CT	C	CT
1_39724	C	A	-	C	C	A	C	A
1_8916	-	-	T	-	-	-	-	-
1_37905	G	G	G	G	G	A	AG	A
1_13357	T	C	C	C	T	T	C	T
3_43476	G	G	T	T	T	T	G	T
1_18723	A	G	G	G	A	A	G	G
1_17238	T	T	T	T	T	T	T	T
3_22090	-	-	-	-	-	-	-	-
3_5117	T	GT	T	T	T	GT	GT	T
3_356	-	-	-	-	-	-	-	-
1_17660	C	C	-	-	-	-	-	C
1_8919	T	G	T	T	T	T	G	G
3_66183	T	C	T	T	C	C	T	C
3_57136	A	G	G	G	G	G	G	G
3_31807	A	A	G	G	A	A	G	A
1_25666	A	C	C	A	C	C	A	A
1_44588	A	A	A	A	A	A	A	A
1_49108	G	G	G	G	-	C	G	G
3_12321	CT	CT	CT	CT	-	CT	CT	CT
1_14448	T	T	A	A	A	A	T	A
1_50546	A	A	A	A	A	A	A	G
1_11419	A	A	A	-	-	-	A	CA
1_28444	C	C	CA	CA	C	C	A	CA
3_60446	T	C	C	T	T	C	T	C
3_14241	T	T	T	C	C	T	T	T
1_55855	G	A	G	A	-	G	G	G
1_9993	T	T	C	C	C	T	T	C
1_12562	TC	T	T	T	T	T	TC	TC
3_957	C	T	T	C	C	C	CT	T
3_53790	T	A	A	A	T	A	T	A
1_36041	T	T	T	C	T	T	T	T
1_51799	-	-	-	-	-	-	-	-
3_52809	G	G	-	-	G	G	G	G
3_25163	G	G	A	A	A	A	G	A
1_55027	G	G	A	A	-	A	G	G
3_24693	G	GT	T	GT	G	G	T	G
1_8619	-	-	-	-	-	-	-	-
1_69113	G	A	G	G	A	G	G	G
3_43170	C	T	T	T	C	C	T	T
3_74465	G	G	A	G	-	A	G	G
3_17139	-	-	A	-	-	-	-	-
1_7277	G	G	G	G	G	G	G	G
1_37950	-	-	-	-	-	-	-	-
1_44590	-	-	C	C	-	-	-	C
3_69689	-	-	-	GC	-	-	-	-
3_41355	T	C	C	T	-	C	T	T
3_18051	A	A	T	T	-	A	A	T
1_43982	-	-	-	-	-	-	-	-
3_18596	T	C	C	C	C	C	C	C
3_24826	G	G	G	G	G	G	G	G
1_10446	C	T	C	T	C	C	T	T
1_396	A	A	A	A	A	A	G	A
3_49995	T	T	T	T	T	T	T	T
3_70297	G	-	G	G	A	-	A	A
1_44305	A	T	T	A	T	T	A	T
1_21146	A	G	A	G	A	A	A	A
1_53396	T	T	C	T	C	T	T	T
3_28193	C	C	T	C	T	T	T	T
1_25076	C	C	C	-	C	C	C	C
1_43352	G	A	G	A	A	A	G	A
1_55696	TA	TA	T	T	T	T	T	T
1_48040	A	A	A	G	A	A	A	A
1_14714	A	A	G	G	A	A	G	A
3_23936	A	A	G	A	G	G	A	A
3_33616	-	T	A	T	A	A	-	A
3_56024	C	C	T	T	C	C	C	T
3_1884	C	C	C	C	T	T	C	T
3_10103	C	C	C	T	C	C	T	C
1_37691	G	A	G	G	A	A	A	G
3_7429	G	G	G	C	C	C	C	G
1_8433	G	A	A	G	A	A	G	G
3_38062	T	C	T	T	C	C	T	C
1_5189	C	C	T	C	T	C	T	C
3_63179	A	A	A	A	A	A	A	A
1_18632	G	G	G	C	G	C	G	G
3_2033	G	G	G	G	G	A	G	A
1_6814	C	CG	CG	CG	CG	C	C	C
1_42275	C	C	A	A	A	A	C	C
3_54559	T	C	TC	C	C	-	-	-
3_54945	AT	AT	AT	AT	AT	AT	AT	AT
1_42753	-	-	-	-	-	-	-	-
1_9172	T	T	T	T	G	G	T	T
3_6194	A	A	G	G	G	A	G	G
1_27707	-	-	-	-	-	-	-	-
3_47406	T	C	T	T	C	C	T	C
3_54240	G	G	A	G	A	A	G	G
1_20633	A	A	A	A	-	A	-	-
3_35880	-	-	-	-	-	-	-	-
3_58768	A	G	G	G	A	A	A	A
1_31407	AT	AT	AT	AT	AT	AT	AT	-
3_55844	T	G	T	G	G	G	G	T
1_31200	A	T	T	T	A	A	T	T
1_17730	G	G	G	G	G	G	G	G
3_7589	C	T	C	T	C	C	C	T
1_49491	C	C	C	C	G	-	G	-
1_41694	T	T	A	A	A	-	A	-
1_25233	G	G	G	G	G	G	G	G
1_24486	CT	CT	CT	CT	CT	CT	-	-
3_345	C	C	T	T	T	T	T	T
3_39507	-	-	-	-	-	-	-	-
1_43713	T	T	T	T	T	T	T	T
1_33237	C	C	T	T	C	C	T	C
1_23570	G	G	G	G	G	G	G	G
3_11567	C	T	T	T	T	T	T	C
1_21335	G	G	A	A	A	A	A	A
1_64580	A	A	A	C	A	C	C	A
3_1591	GA	GA	GA	A	A	GA	-	GA
3_78652	T	T	C	C	C	C	C	C
1_20736	G	G	G	G	G	G	C	G
1_27724	CT	CT	T	T	T	CT	CT	CT
3_30647	G	G	G	G	G	G	A	G
3_17650	T	T	T	T	T	T	T	T
3_54244	G	G	C	G	G	G	C	G
1_27548	T	T	T	GT	GT	GT	GT	T
3_34910	G	G	G	G	A	G	G	G
1_11194	G	-	A	A	-	A	-	-
1_11588	CT	T	C	-	CT	T	-	-
3_77682	G	G	G	G	G	G	G	G
3_38894	T	T	C	C	C	C	C	C
3_41431	A	A	A	-	-	-	-	-
1_19255	C	A	A	C	A	A	A	A
1_38191	TA	TA	TA	TA	TA	TA	TA	TA
3_13334	A	C	C	C	A	A	CA	CA
1_30727	-	-	-	-	-	-	-	-
1_43181	G	G	G	C	C	G	C	C
3_19524	C	G	G	G	G	G	G	G
1_33356	-	-	-	-	-	-	-	-
3_24108	G	A	G	G	A	A	G	G
3_30394	T	T	T	-	T	T	-	T
1_22506	AG	AG	A	AG	G	G	G	G
3_992	A	A	C	C	A	C	C	C
3_6128	A	T	A	A	T	A	A	A
1_13597	G	G	G	A	G	G	G	A
1_41062	G	G	G	G	G	G	-	G
3_4871	A	-	A	T	A	A	T	A
3_20511	C	C	C	T	C	T	C	C
1_16707	A	A	T	T	A	A	A	T
1_43396	A	A	G	A	G	G	A	A
1_35880	-	-	-	-	-	-	-	-
3_79184	A	A	G	G	G	G	G	G
3_8550	A	A	G	G	G	A	G	G
3_45195	A	A	G	G	A	G	G	A
1_46485	-	C	C	-	T	-	C	-
1_33921	T	T	T	T	T	T	T	T
3_61064	T	T	T	T	T	T	T	T
3_68225	A	A	C	C	C	C	C	C
1_67362	A	A	C	C	C	C	A	C
1_36876	A	A	G	G	A	A	A	A
3_4803	GT	GT	G	G	GT	GT	G	GT
1_11064	A	C	C	A	C	C	C	C
1_42184	T	T	T	-	T	T	T	T
1_39472	G	G	G	C	C	C	G	C
1_32851	C	C	T	C	C	C	T	T
3_55943	G	G	-	G	A	G	G	A
1_56816	T	T	A	-	TA	TA	T	A
1_52852	T	T	T	T	T	T	C	T
3_21293	CA	CA	CA	CA	A	CA	CA	A
3_62707	T	T	T	G	GT	G	G	T
1_21274	-	-	-	-	T	T	-	T
3_18916	A	G	G	G	A	A	G	G
1_22462	T	T	T	A	T	T	T	T
1_6525	G	A	-	A	AG	-	G	G
1_6561	T	T	T	C	T	T	C	T
1_36283	C	G	G	G	G	G	GC	C
3_10978	GC	G	C	G	G	C	G	G
3_43401	C	T	C	C	-	C	C	-
3_37027	G	A	G	G	-	G	G	-
3_29719	G	A	A	A	G	G	A	A
3_14592	T	T	T	T	C	T	T	C
1_16158	GT	GT	-	GT	GT	GT	GT	GT
3_68793	G	C	-	C	C	C	C	C
1_10107	C	C	-	C	C	C	C	C
1_19251	-	C	-	-	-	-	-	-
1_18372	-	-	-	-	T	T	-	A
1_27691	A	A	A	A	A	A	A	A
3_39514	C	C	-	C	C	C	C	C
3_54677	C	T	T	T	T	T	T	T
3_57582	-	-	C	C	T	T	C	CT
1_46561	G	G	G	A	A	A	A	A
1_14591	G	A	-	G	G	-	G	A
3_5764	A	-	-	-	A	A	A	A
1_30140	A	A	-	A	A	G	A	G
1_38328	G	A	-	A	G	A	A	A
1004	G	G	G	G	G	G	G	G
12164	CT	T	C	C	C	C	C	T
13194	-	-	-	-	-	-	-	-
16507	-	-	-	-	-	-	-	-
16825	-	-	A	-	A	A	A	A
16952	-	-	-	-	-	-	-	-
18007	-	-	-	-	-	-	-	-
18606	-	-	-	-	-	-	-	-
1983	TA	-	-	TA	-	TA	TA	-
20569	G	GA	A	G	G	GA	GA	A
21195	-	-	-	-	-	-	-	-
25166	-	-	-	-	A	A	A	-
25800	-	-	-	-	-	-	-	-
25877	-	-	-	-	-	-	-	-
26245	G	G	C	-	C	C	G	G
27053	T	-	T	T	C	C	CT	C
31013	T	C	C	C	T	T	C	C
31335	G	G	G	G	G	G	G	G
33435	G	-	A	A	-	-	A	-
34072	A	A	A	C	A	A	A	A
38922	-	T	T	-	T	T	T	T
39163	-	-	-	-	-	-	-	-
39540	-	-	-	T	T	-	-	T
40916	G	G	G	G	T	T	G	G
41409	-	-	-	-	-	-	-	-
4159	C	C	C	C	C	C	C	C
4318	CT	-	C	C	-	C	C	-
44305	-	-	-	-	-	-	-	-
44603	CT	-	C	C	-	C	-	-
49946	TC	TC	T	TC	T	TC	C	TC
51645	G	G	G	G	G	G	G	G
53374	C	C	T	C	T	C	T	T
57579	-	-	-	-	-	-	-	-
5787	-	-	-	-	-	-	-	-
6561	-	-	-	-	-	-	-	-
7020	T	T	G	G	T	-	G	T
7102	T	CT	T	T	-	T	T	-
8722	-	C	-	-	C	-	-	-
9100	-	-	-	-	-	-	-	-
9297	-	CT	-	-	CT	CT	CT	CT
1022	GT	GT	GT	GT	GT	GT	GT	GT
10560	-	-	-	-	-	-	-	-
10675	C	C	C	C	C	C	C	C
11177	CT	CT	CT	CT	CT	CT	CT	CT
11781	-	-	-	-	-	-	-	-
12547	G	G	G	G	G	G	C	G
130	-	-	-	-	-	-	-	-
131	-	-	-	-	-	-	-	-
1327	A	A	A	-	A	A	A	A
1414	-	-	-	-	-	-	-	-
14784	-	-	-	-	-	-	-	-
16024	-	-	-	-	-	-	-	-
1634	T	C	T	T	T	T	T	C
16378	-	-	-	-	-	-	-	-
17106	-	-	-	-	-	-	-	-
18251	G	G	G	-	G	G	G	G
1980	-	-	-	-	-	-	-	-
22524	-	-	-	-	-	-	-	-
23989	-	A	A	-	-	A	A	A
25889	-	-	-	-	-	-	-	-
29269	AG	AG	AG	AG	AG	AG	AG	AG
31632	-	-	-	-	-	-	-	-
3466	-	-	-	-	-	-	-	-
351	-	-	-	-	-	-	-	-
35814	-	-	-	-	-	-	-	-
35845	-	-	-	-	-	-	-	-
3939	-	-	-	-	-	-	-	-
40021	-	-	A	-	A	A	A	A
40121	G	G	G	G	G	G	G	G
40335	-	-	-	-	-	-	-	-
41694	T	-	TA	A	A	-	-	-
42902	-	-	-	-	-	-	-	-
4704	-	T	T	-	-	-	T	-
53967	C	C	T	C	C	C	C	C
56670	-	T	-	-	T	-	T	T
59643	-	-	-	-	CG	-	-	-
6026	-	-	-	-	-	-	-	-
6416	A	A	G	G	A	A	A	G
9154	AG	G	AG	AG	AG	G	AG	G
9859	C	T	T	T	C	T	T	T
10029	-	-	-	-	-	-	-	-
1006	-	-	-	-	-	-	-	-
10964	A	A	A	A	A	A	A	A
11461	AG	AG	AG	AG	AG	AG	AG	AG
11462	-	G	-	G	C	-	G	-
14367	T	C	C	C	C	T	T	T
16698	A	A	T	A	A	T	T	T
16795	-	-	-	-	-	-	-	-
17498	-	C	C	C	C	C	T	C
18343	C	T	T	T	C	T	C	T
18662	G	G	G	G	A	A	G	G
20678	-	-	-	-	-	-	-	-
20776	C	C	T	T	C	C	T	C
21175	G	G	G	-	A	A	G	G
21575	GT	GT	GT	GT	GT	GT	GT	GT
22382	C	CT	CT	CT	CT	CT	CT	CT
22617	GA	GA	GA	GA	GA	GA	GA	GA
24776	G	A	A	A	G	A	A	A
25100	A	-	-	A	A	A	G	-
25181	A	T	T	T	T	T	T	T
25666	-	-	-	-	-	-	-	-
27736	-	-	-	-	-	-	-	-
30924	T	-	-	-	T	T	C	T
33179	C	C	C	G	C	C	C	G
33437	-	-	-	-	-	-	-	-
33749	A	-	-	-	-	A	-	-
36517	-	-	-	-	-	TC	-	-
36873	-	-	-	-	-	-	-	-
37907	A	A	A	T	A	A	A	A
39217	A	A	A	A	G	A	GA	A
39830	A	A	A	A	C	C	C	C
41322	T	-	-	T	-	T	-	-
41562	T	T	T	T	C	C	C	-
46246	A	A	A	A	A	A	A	A
46361	T	G	G	G	T	T	G	T
47448	A	-	-	-	A	A	A	A
49236	CT	T	T	T	T	CT	T	T
54774	C	T	CT	T	C	T	C	C
563	A	A	A	A	A	A	A	A
9274	-	-	-	-	-	-	-	-
10454	T	C	C	C	T	C	-	C
12072	C	C	C	C	C	C	-	C
14591	T	C	T	T	T	T	-	C
14836	T	T	T	T	G	T	-	T
15660	T	T	T	T	T	T	-	T
15754	A	A	A	A	A	A	-	A
15916	-	-	-	-	-	-	-	-
16326	T	T	T	C	CT	C	-	C
18613	-	-	A	-	A	A	-	A
19259	-	-	-	-	-	-	-	-
20548	-	-	-	-	-	-	-	-
2200	G	G	G	A	A	A	-	G
23236	C	C	C	C	C	A	-	A
23251	A	A	T	T	T	T	-	T
23428	T	T	T	T	T	T	-	T
2389	G	A	A	A	G	G	-	A
23947	A	A	A	G	G	G	-	G
25452	T	T	T	T	T	T	-	T
26703	A	C	C	C	A	A	-	C
2680	TC	-	T	C	C	T	-	T
27815	-	-	-	-	-	-	-	-
30860	T	T	C	T	T	T	-	C
32115	A	A	G	A	G	G	-	G
34951	T	T	T	T	T	T	-	T
35070	T	GT	G	T	G	T	-	T
37016	T	T	T	T	T	T	-	T
37144	A	A	A	A	A	A	-	A
37905	G	G	G	G	G	A	-	A
39282	C	C	C	T	T	T	-	C
40571	T	C	C	C	T	T	-	T
41834	G	G	A	A	G	G	-	G
4190	A	A	A	A	A	A	-	A
43432	T	T	T	T	C	C	-	C
47004	T	T	T	T	T	T	-	T
49469	T	T	A	A	T	T	-	T
50111	G	G	T	T	T	G	-	T
7240	A	A	G	G	G	G	-	G
7401	G	T	G	G	G	G	-	G
8127	A	G	G	G	G	A	-	G
9085	A	G	A	A	A	A	-	A
10717	T	C	T	T	C	C	T	C
12263	AG	AG	AG	AG	AG	AG	AG	AG
12339	A	G	G	G	G	G	G	G
12878	T	T	T	T	T	T	T	T
14242	-	-	-	-	-	-	-	-
14396	T	T	A	T	T	T	A	T
1456	-	-	-	-	-	-	-	-
16338	A	G	G	G	G	G	A	A
17881	A	A	A	A	A	A	A	A
19325	-	-	-	-	-	-	-	-
19388	T	T	C	C	C	T	T	C
19769	-	-	-	-	-	-	-	-
19826	G	G	G	G	G	G	G	G
20326	G	GA	GA	GA	GA	GA	GA	GA
20518	A	G	A	A	G	G	A	A
21442	C	C	C	A	C	C	C	C
22123	C	C	T	T	T	T	CT	T
22590	T	A	T	A	AT	AT	T	AT
23380	T	T	C	C	C	C	C	C
25126	-	-	-	-	-	-	-	-
25985	-	-	-	-	-	-	-	-
2896	A	A	GA	GA	GA	A	A	A
29428	T	T	T	T	T	T	T	T
29704	G	G	G	G	T	G	T	G
29802	C	A	C	A	C	C	C	C
3096	-	-	-	-	-	-	-	-
34329	A	A	AT	AT	AT	AT	AT	AT
35681	C	G	C	C	G	G	C	G
39307	C	T	C	C	T	T	C	C
4035	GA	G	G	A	G	G	A	G
42649	-	-	-	-	-	-	-	-
43729	T	T	T	T	T	T	T	T
44612	-	-	-	-	-	-	-	-
58801	A	A	A	A	A	C	A	C
60088	T	T	T	T	T	T	T	T
6120	G	G	T	G	G	G	G	T
6469	C	C	C	C	C	C	C	C
8081	G	G	G	C	C	C	C	C
8844	C	C	G	C	G	C	G	C
9276	-	-	-	-	-	-	-	-
10510	C	T	C	C	C	C	C	C
10893	TC	T	-	T	C	C	T	TC
10955	A	G	G	A	A	G	A	G
13851	CT	CT	CT	CT	CT	CT	CT	CT
13980	A	A	T	T	T	T	A	-
14477	T	T	-	T	T	C	T	T
14697	G	G	-	G	G	G	G	G
15151	TC	C	C	C	TC	C	TC	C
15344	-	-	-	-	-	-	-	-
15932	T	-	-	C	C	C	C	-
18103	G	G	-	G	G	G	G	G
20186	-	G	-	-	A	G	G	G
20223	G	G	-	G	G	G	G	-
20390	-	-	-	-	A	A	A	A
24541	T	T	-	T	T	T	T	T
25165	A	A	-	A	A	A	A	-
25233	G	G	G	G	G	G	G	G
25643	AT	AT	-	AT	AT	AT	AT	-
25886	-	C	-	C	C	C	C	-
27489	A	A	-	A	G	G	A	A
28720	GC	-	-	C	C	C	-	-
33373	-	CT	T	T	T	C	CT	CT
35900	C	C	C	C	C	C	C	C
36539	G	G	A	G	G	G	A	G
36967	GA	A	-	A	G	G	GA	GA
37075	T	T	-	T	T	T	G	G
39630	G	G	-	G	C	C	C	C
39749	T	G	G	G	G	T	T	G
42184	T	T	-	T	T	T	T	T
455	-	-	-	-	-	-	-	-
46777	T	T	-	T	G	G	G	G
4963	C	C	T	T	T	T	C	T
4984	C	C	-	T	C	C	C	C
49944	-	-	-	-	-	-	-	-
57284	A	A	-	G	G	G	A	G
6387	GA	G	-	A	A	A	G	G
66524	T	T	T	T	T	-	-	-
7779	-	-	-	-	-	-	-	-
8256	G	G	G	G	G	G	G	G
8829	-	-	-	C	C	C	C	-
10362	T	T	T	T	T	T	T	T
10376	-	C	C	-	C	C	G	C
10670	TC	TC	TC	TC	TC	TC	C	TC
10865	T	C	C	C	T	T	C	T
13278	T	T	A	A	T	T	T	TA
13348	C	C	A	C	A	A	C	A
15028	C	C	A	C	C	CA	A	A
16625	C	C	C	C	C	T	C	T
17197	T	T	C	C	T	T	C	T
17272	G	G	G	A	A	A	G	A
19026	T	T	T	T	T	T	T	G
19305	T	T	C	C	T	T	C	T
20530	C	CG	C	C	C	CG	C	C
2131	A	A	G	G	G	G	A	G
22487	G	C	C	C	G	G	C	G
23358	G	A	A	A	A	G	A	A
2572	T	C	T	T	T	CT	T	C
26138	C	C	C	C	C	C	C	A
27724	-	-	-	-	-	-	-	-
28819	T	T	A	T	T	T	T	T
2993	-	-	-	-	T	T	T	T
32470	A	G	A	G	A	A	A	A
35316	G	G	T	T	G	G	-	G
35753	C	C	T	T	T	T	T	T
36382	GA	GA	GA	GA	GA	GA	GA	GA
36566	G	G	G	G	G	GT	G	-
38436	T	T	T	T	T	T	T	T
40538	G	T	T	T	T	T	T	T
40880	C	C	G	G	G	G	G	G
40882	A	G	A	A	G	G	A	A
41871	-	-	G	-	G	-	G	-
45101	A	-	-	A	A	-	-	A
46485	T	C	C	T	T	T	C	C
50847	T	T	T	T	T	T	G	T
541	TA	TA	TA	TA	TA	T	T	TA
58768	G	C	G	G	G	G	G	G
681	G	G	G	G	G	G	G	G
6907	GC	GC	GC	GC	GC	GC	GC	GC
9471	C	C	C	T	C	C	C	T
9631	G	G	G	G	C	C	G	C
10241	-	-	-	-	-	G	A	-
10734	A	A	G	GA	A	A	G	A
11997	-	-	-	-	-	-	-	-
12223	-	-	-	-	-	-	-	-
13269	-	-	AG	-	-	AG	G	G
13349	-	-	-	-	-	TC	T	TC
13357	T	C	C	CT	T	T	T	T
13455	G	G	T	T	T	T	T	T
15196	-	G	-	-	-	-	G	G
1541	A	C	C	C	A	A	C	C
1636	-	T	-	T	-	-	-	-
16858	C	TC	TC	TC	C	C	C	C
1779	G	G	A	G	A	A	G	A
1867	C	C	C	C	C	C	C	T
1940	-	-	-	-	-	-	-	-
19420	T	T	A	T	A	A	A	A
19810	-	-	-	-	T	T	T	A
19975	A	A	G	G	G	G	G	G
20208	C	C	C	C	C	C	C	T
21445	A	A	A	GA	G	G	A	G
22414	C	C	T	T	C	C	C	T
22454	T	A	A	T	A	T	T	A
23715	T	T	T	T	T	C	T	T
23720	T	C	C	C	C	C	C	C
24576	A	A	T	AT	T	A	A	T
24678	T	T	T	T	T	T	CT	T
2985	T	TC	T	C	TC	C	C	T
30695	-	-	G	G	G	G	GA	-
32142	T	T	C	CT	T	T	C	T
38025	C	C	C	T	C	C	T	C
4179	T	T	T	A	A	A	T	A
4274	-	-	C	-	C	C	A	C
45808	T	T	T	T	T	T	T	T
48460	A	C	A	A	C	C	C	A
4888	T	T	T	AT	T	T	T	T
60189	G	G	GA	G	G	G	G	G
6252	T	T	C	C	C	C	C	C
67845	C	C	C	C	C	C	C	C
8196	G	G	G	G	G	G	G	G
9172	-	-	-	-	-	-	-	-
11241	A	A	A	A	A	A	A	A
11321	-	-	C	-	C	-	-	-
11329	C	C	A	A	C	A	A	A
13958	T	T	T	T	T	T	T	T
1454	C	C	T	T	T	T	T	-
15747	C	C	C	C	C	C	C	C
18502	A	A	A	A	A	A	A	A
18908	-	-	-	-	-	G	-	-
19821	G	-	G	G	G	G	G	G
20315	G	A	G	G	A	A	G	G
20342	T	T	C	C	C	T	T	-
22231	C	C	C	C	C	C	C	C
22457	T	G	T	T	T	G	T	-
24022	A	A	T	T	T	A	A	-
2459	C	T	C	T	C	C	C	T
24679	A	A	A	A	A	A	GA	GA
25325	G	G	A	G	A	A	A	A
25544	-	-	-	-	A	A	A	-
26710	T	T	T	T	T	T	T	T
2736	C	C	T	T	T	T	C	T
30479	-	-	-	-	-	-	-	-
3180	C	C	A	A	A	A	A	A
3569	T	T	T	T	T	T	T	T
37245	G	C	G	C	C	C	C	C
37794	GA	GA	A	A	G	G	A	G
37950	-	-	-	-	-	-	-	-
38953	C	T	T	T	C	C	T	T
4167	CT	CT	CT	CT	CT	CT	CT	CT
42450	T	T	A	T	T	TA	A	A
43131	C	C	A	A	C	A	A	-
44739	-	-	-	-	-	-	-	-
46006	T	T	T	T	T	T	T	T
48115	T	T	G	G	G	G	G	G
48935	C	C	A	C	A	A	A	C
5697	-	-	-	-	-	-	-	-
5916	A	T	T	T	T	T	T	A
655	C	C	T	T	T	T	T	T
7167	G	G	G	G	G	G	G	G
9067	-	-	-	-	-	-	-	-
9296	C	T	T	T	C	C	T	T
10467	A	A	G	A	G	A	G	A
10557	T	T	C	T	C	C	C	T
10582	A	A	A	A	A	A	A	A
10660	T	T	T	T	AT	T	T	T
11813	CT	CT	C	C	C	C	C	C
13415	-	-	-	-	G	G	G	A
13917	-	-	-	-	C	T	T	-
16158	GT	GT	GT	GT	GT	GT	GT	GT
16365	AG	AG	AG	AG	AG	AG	AG	AG
17614	-	-	-	-	-	C	T	-
17863	G	G	A	G	A	A	G	G
18029	G	G	G	G	G	G	G	A
18911	A	A	G	G	G	G	G	G
21031	G	G	A	A	A	A	A	A
23065	T	C	C	C	C	C	C	-
23146	A	A	A	T	A	T	A	A
23340	A	G	G	A	A	A	GA	G
25411	G	G	G	G	G	G	A	A
26897	C	G	G	G	G	G	G	G
30941	C	C	T	C	T	T	T	T
31235	T	T	T	C	C	C	C	T
3185	-	-	-	G	-	A	A	-
33380	T	T	T	T	T	T	T	T
34003	T	C	C	C	C	C	T	C
35331	A	T	T	T	T	T	T	T
3609	T	T	T	T	T	T	T	T
36854	T	T	T	T	C	T	C	T
37135	T	T	T	T	T	T	T	T
37938	-	CT	C	-	T	CT	-	-
38133	-	-	-	-	G	-	G	-
38434	CA	CA	CA	CA	CA	CA	CA	CA
396	A	A	A	A	A	A	G	A
43665	C	C	C	T	C	C	T	T
45552	C	C	T	C	T	C	T	T
54251	A	T	T	T	T	A	A	T
55799	C	G	C	C	G	G	C	C
6254	C	C	C	C	T	T	C	T
7070	T	T	T	T	T	T	T	T
7798	A	C	C	A	C	C	C	A
8433	G	A	A	G	A	A	A	G
10392	A	A	A	A	T	T	A	A
1232	T	T	A	A	-	-	-	-
1234	-	T	-	-	T	-	T	-
1292	AT	AT	AT	AT	AT	AT	AT	AT
13688	A	A	G	G	G	G	G	G
14860	A	A	A	G	G	G	G	A
16860	A	A	A	T	A	A	T	A
17579	C	C	C	C	C	CA	C	CA
17705	G	G	G	G	G	G	G	G
17725	-	-	-	-	-	-	-	-
17858	T	T	T	-	T	T	T	T
17936	C	C	C	T	C	C	C	C
19254	-	G	-	A	A	A	A	G
19457	C	G	G	G	C	C	C	G
23066	-	-	-	-	-	-	-	-
23075	C	C	C	T	T	T	C	T
2358	A	A	C	C	A	C	C	C
24965	T	T	T	C	T	T	C	T
26147	G	G	G	G	A	G	G	-
27008	-	-	-	-	-	-	-	-
28208	-	-	A	-	-	-	A	-
34639	G	G	A	A	A	A	G	G
38238	A	A	G	G	G	G	G	G
38717	A	A	A	A	A	A	A	AT
4020	-	-	-	-	-	-	-	-
41760	G	G	G	G	G	G	G	G
42295	T	T	C	T	T	C	T	C
42597	-	-	-	-	-	-	-	-
43982	-	-	-	-	-	-	-	-
44254	C	C	T	C	T	T	T	T
44590	-	-	C	C	C	-	-	C
45054	C	C	C	C	G	G	C	G
45536	G	G	G	G	G	G	G	G
47266	C	T	T	T	T	C	C	T
47947	A	A	A	A	A	A	A	A
48040	A	A	A	G	A	A	A	A
48521	T	T	C	C	C	C	-	T
51962	C	C	A	A	A	A	C	C
55462	A	A	A	A	A	A	A	A
8919	G	G	T	T	T	T	G	G
11175	T	C	C	C	C	C	C	C
11636	A	-	T	-	A	A	T	T
12568	A	A	A	A	A	A	A	A
13000	T	T	G	G	T	G	G	T
13838	G	G	A	A	A	A	-	AG
14317	C	C	C	T	C	C	C	T
159	A	A	G	G	G	G	G	G
15953	CT	CT	CT	CT	CT	CT	CT	-
16757	C	C	A	C	A	C	C	A
17110	T	T	T	-	T	T	T	T
17351	G	A	G	AG	G	G	G	A
17422	C	C	G	G	G	G	G	G
17660	C	C	C	G	-	-	-	C
17965	G	G	G	-	G	G	G	G
19914	C	C	T	C	C	T	C	-
20018	C	T	T	T	T	C	T	C
20862	A	A	G	G	G	G	A	G
22873	T	C	C	T	T	C	T	C
23282	-	-	-	-	-	-	-	-
23536	A	A	C	C	C	C	C	C
26198	T	T	T	T	T	T	G	T
27457	A	G	A	G	G	G	A	A
30140	A	A	A	A	A	G	A	G
30358	T	T	T	T	T	T	CT	T
32178	TC	TC	TC	TC	TC	TC	TC	TC
33486	A	A	A	A	A	A	A	A
38275	T	T	T	T	T	T	T	T
39724	C	A	-	C	C	-	C	-
39782	-	-	-	-	-	-	-	-
41608	T	C	T	T	T	C	T	T
41902	-	-	-	-	A	A	A	A
44044	C	C	C	C	C	C	C	C
45299	-	-	-	-	-	C	C	C
49126	C	A	A	A	C	A	A	A
49805	C	C	C	C	C	C	C	C
50846	-	-	-	-	-	-	-	-
5260	TC	TC	TC	TC	TC	TC	TC	TC
6346	-	G	GA	-	G	G	GA	G
6465	T	T	-	C	C	C	C	C
8422	C	C	C	-	C	C	C	-
10377	G	G	A	A	G	G	A	G
10701	T	A	T	T	T	T	T	T
1115	A	A	A	A	A	A	A	A
12073	G	G	G	A	G	G	A	G
12434	G	G	G	G	A	A	A	G
13597	-	G	-	-	G	G	G	A
14579	-	C	T	-	T	T	-	-
14623	G	G	G	G	A	A	G	G
1475	A	A	G	G	G	G	G	G
15838	C	CA	C	C	C	C	-	C
16707	A	A	T	T	A	A	A	T
19324	A	G	A	A	A	A	A	A
20004	G	G	G	G	G	G	G	G
21803	AG	A	A	A	AG	AG	A	AG
24103	-	-	-	-	-	-	-	-
25001	G	G	A	G	A	A	A	A
25462	A	T	A	A	T	A	A	A
28718	C	C	C	C	C	C	C	C
29484	C	C	T	C	C	C	T	C
30604	-	-	-	-	-	T	-	-
31654	G	T	T	T	G	G	G	T
32744	C	C	C	G	C	G	C	C
32915	G	G	G	A	G	G	A	G
34226	G	C	C	G	G	G	C	G
34582	-	-	-	-	-	-	-	-
37691	G	A	G	G	-	A	A	G
37747	T	T	T	C	T	C	C	C
46171	G	G	G	G	G	G	G	G
46666	C	C	C	C	C	C	C	C
5522	C	C	C	T	T	T	T	C
5602	C	C	C	T	C	T	C	C
57335	C	T	T	T	T	T	T	T
6525	G	A	A	A	A	A	G	G
7866	T	T	C	T	T	T	C	C
8177	-	-	-	-	-	-	-	-
