## Supplementary material for "Identification of root rot resistance QTLs in pea using *Fusarium solani* f. sp. *pisi*-responsive differentially expressed genes": Table S6. Position 769 SNPs in genome

### Sheet: Table S4
Table S6. Physical location of the 769 SNPs in the pea genome (Kreplak et al., 2019)
SNP Name	Chromosome	Location (nt)
1_10520	3	197321467
1_19250	7	155036856
1_21335	7	4.01304e+08
1_32849	7	3.18856e+08
1_36087	3	52260093
1_36854	2	389705337
1_6506	super-scaffold1196	584677
1_6561	2	9.48402e+07
1_7102	2	425386857
3_13382	5	2656028
3_14190	4	445001408
3_17	4	4.45e+08
3_18808	1	74223328
3_1884	7	30149491
3_18916	4	293439742
3_20330	1	71762427
3_23936	1	43754409
3_33006	4	396282625
3_3392	4	345195765
3_36235	3	49544160
3_38079	1	239119678
3_46015	3	47958281
3_4871	2	98781021
3_57136	5	233364437
3_663	6	595830
3_7429	2	383972059
1_11291	4	2.46911e+08
1_19880	1	2.7143e+08
1_20736	5	42981753
1_21186	2	1.50658e+07
1_21803	3	90783473
1_30727	3	197023058
1_4984	7	3.39365e+08
1_5189	7	489271109
3_10716	4	359089740
3_1514	5	1.07007e+08
3_17167	6	381734255
3_19524	4	135400639
3_20511	2	3.81669e+08
3_21490	7	176946764
3_25001	7	123936555
3_32233	1	134776787
3_36984	3	1.03753e+08
3_4974	7	80051353
3_54244	5	496373730
3_957	7	75617048
1_47448	7	6863102
3_38707	NA	NA
1_32142	5	232796689
3_22578	5	471381909
3_18808	1	74223328
3_37026	4	443785807
1_22382	2	425574918
3_26760	2	94668443
1_20776	7	4716753
3_26970	1	42604228
1_42408	4	396282625
1_20678	4	22590621
3_13313	5	330214610
3_8103	6	235637143
1_46362	3	153946124
1_55146	scaffold00650	68429
3_30536	7	30149218
1_14697	2	421278343
1_43729	4	395477093
3_33079	4	267173834
3_15066	scaffold02264	27493
3_5373	5	531266164
1_16698	4	287088044
1_60088	3	371690351
1_21803	3	90783473
1_39724	3	177160084
1_8916	5	125181313
1_37905	6	378484792
1_13357	3	86755237
3_43476	7	3.36126e+08
1_18723	scaffold03074	164902
1_17238	6	235737652
3_22090	1	15725418
3_5117	4	419624364
3_356	6	383060234
1_17660	4	33344019
1_8919	2	14799909
3_66183	7	16277826
3_57136	5	233364437
3_31807	5	1.11389e+08
1_25666	6	94528450
1_44588	7	170995101
1_49108	2	177900819
3_12321	scaffold02492	192320
1_14448	4	4.41048e+08
1_50546	5	5540085
1_11419	3	47958281
1_28444	1	2.62864e+08
3_60446	6	428309801
3_14241	4	4756868
1_55855	1	2.88171e+08
1_9993	super-scaffold3348	205306
1_12562	4	84053684
3_957	7	75617021
3_53790	6	1.58817e+08
1_36041	1	3.6935e+08
1_51799	6	393560158
3_52809	3	104406006
3_25163	7	3.19424e+08
1_55027	2	3.10813e+08
3_24693	5	5.07652e+08
1_8619	3	189173268
1_69113	3	197561404
3_43170	4	254068901
3_74465	5	265581870
3_17139	4	345194856
1_7277	4	32834597
1_37950	scaffold00730	63767
1_44590	2	28963495
3_69689	1	121169017
3_41355	1	125100231
3_18051	2	2.53414e+07
1_43982	5	135038360
3_18596	1	3.37639e+08
3_24826	5	219071269
1_10446	5	5.69118e+08
1_396	3	95117940
3_49995	7	478991240
3_70297	6	178285432
1_44305	5	2656028
1_21146	4	256329168
1_53396	7	490334176
3_28193	5	288682883
1_25076	6	1431442
1_43352	scaffold02386	83226
1_55696	3	47956501
1_48040	2	1.0419e+08
1_14714	5	2.4839e+08
3_23936	1	43754409
3_33616	scaffold04340	50690
3_56024	3	2.54751e+07
3_1884	7	30149491
3_10103	5	5.43675e+07
1_37691	7	106730253
3_7429	2	383972059
1_8433	1	122603107
3_38062	7	31262583
1_5189	7	489271109
3_63179	6	54772982
1_18632	4	2.6504e+07
3_2033	6	393636120
1_6814	6	3.90551e+08
1_42275	1	4.41923e+07
3_54559	5	2.96503e+08
3_54945	1	363679331
1_42753	1	360674030
1_9172	7	246716383
3_6194	7	1.31546e+08
1_27707	4	4974090
3_47406	7	23525963
3_54240	2	278139379
1_20633	4	253545840
3_35880	1	355488764
3_58768	6	361710354
1_31407	3	163158353
3_55844	scaffold03314	97253
1_31200	scaffold02953	52037
1_17730	5	545558791
3_7589	1	2.67149e+07
1_49491	4	76850064
1_41694	4	4.14867e+08
1_25233	7	176946794
1_24486	2	2841279
3_345	6	47050366
3_39507	5	440354903
1_43713	NA	NA
1_33237	4	1.17806e+08
1_23570	7	98772454
3_11567	4	4465207
1_21335	7	4.01304e+08
1_64580	2	80252843
3_1591	6	429381201
3_78652	6	4.34235e+07
1_20736	5	42981953
1_27724	1	39048535
3_30647	3	235236397
3_17650	2	7762030
3_54244	5	496373730
1_27548	2	381375032
3_34910	7	468557806
1_11194	6	4560382
1_11588	7	193058073
3_77682	4	95423240
3_38894	scaffold01684	19410
3_41431	3	68724562
1_19255	5	559850653
1_38191	7	10932638
3_13334	4	168736554
1_30727	3	197023058
1_43181	6	4.16782e+08
3_19524	4	135400639
1_33356	1	306397986
3_24108	6	97141118
3_30394	4	199038499
1_22506	3	35290443
3_992	6	1.66696e+07
3_6128	5	555814140
1_13597	1	2.91847e+07
1_41062	3	45424801
3_4871	2	98781021
3_20511	2	3.81669e+08
1_16707	3	2.72316e+08
1_43396	scaffold03188	19703
1_35880	4	47
3_79184	1	7.05836e+06
3_8550	5	1.828e+08
3_45195	6	1.50706e+07
1_46485	7	75617992
1_33921	1	165046559
3_61064	1	367252704
3_68225	5	1.31099e+08
1_67362	scaffold01684	18788
1_36876	3	1.03751e+08
3_4803	5	4.41344e+08
1_11064	5	562289309
1_42184	7	338200952
1_39472	3	3.48765e+07
1_32851	4	392840731
3_55943	5	109039526
1_56816	7	351074705
1_52852	3	95118271
3_21293	4	101819602
3_62707	2	4.00397e+08
1_21274	6	5262910
3_18916	4	293439742
1_22462	3	211463
1_6525	1	141302458
1_6561	2	9.48402e+07
1_36283	1	52048023
3_10978	3	1.74665e+08
3_43401	7	109006275
3_37027	4	443786277
3_29719	1	289338785
3_14592	5	111335022
1_16158	7	231009981
3_68793	1	32664799
1_10107	6	406047617
1_19251	7	154948061
1_18372	5	569118921
1_27691	3	3557176
3_39514	1	323984468
3_54677	scaffold03779	66405
3_57582	scaffold00836	221314
1_46561	14	157298
1_14591	1	71762427
3_5764	5	552584996
1_30140	6	383159498
1_38328	1	303172540
1004	5	451861966
12164	4	51420811
13194	7	358933027
16507	4	266479557
16825	4	356046009
16952	5	531266164
18007	3	269656175
18606	2	279785971
1983	2	202387129
20569	7	47305384
21195	1	27168349
25166	4	342245281
25800	super-scaffold29864	42999
25877	3	150958752
26245	1	43754409
27053	3	296488774
31013	4	325002554
31335	7	458907989
33435	scaffold03403	120030
34072	1	266298065
38922	scaffold01264	120387
39163	4	86348587
39540	5	415991824
40916	1	74307869
41409	2	378429626
4159	1	141325083
4318	4	75103310
44305	5	2656028
44603	7	104941559
49946	1	27911996
51645	6	198123791
53374	4	186730163
57579	7	23416111
5787	7	413451826
6561	2	94840180
7020	5	510860066
7102	2	425387057
8722	1	359566061
9100	scaffold01036	13927
9297	5	73911418
1022	7	371920872
10560	2	424912540
10675	6	294432231
11177	6	45644270
11781	scaffold04138	55530
12547	7	371919741
130	1	222521899
131	7	421999349
1327	super-scaffold6646	367331
1414	4	440972420
14784	4	445000663
16024	5	88915112
1634	7	197006708
16378	5	131893431
17106	7	413447502
18251	1	141001500
1980	scaffold03911	76531
22524	5	205193818
23989	5	323864395
25889	4	265305721
29269	3	149564695
31632	1	125293024
3466	1	118905679
351	3	290196947
35814	4	64918535
35845	5	572464676
3939	5	66604950
40021	5	138957257
40121	NA	NA
40335	1	301455125
41694	3	60085036
42902	scaffold01569	11755
4704	2	307561837
53967	scaffold03083	150537
56670	6	159992094
59643	scaffold01163	153384
6026	scaffold02557	129151
6416	7	230490801
9154	7	4508842
9859	1	306179852
10029	4	91724109
1006	2	382433826
10964	5	186586702
11461	3	297596447
11462	4	422119172
14367	4	144953692
16698	4	287087844
16795	7	6444305
17498	3	234518365
18343	3	157990695
18662	5	244285151
20678	4	22590421
20776	7	4.71675e+06
21175	3	182476732
21575	7	182476932
22382	2	4.25575e+08
22617	2	354277266
24776	4	287297196
25100	7	170419409
25181	4	396420642
25666	6	94528450
27736	7	205388636
30924	5	449629607
33179	5	2.68955e+08
33437	6	282992464
33749	4	412890241
36517	4	445001408
36873	scaffold03314	97203
37907	2	3.1368e+08
39217	6	343863022
39830	6	4558728
41322	5	134879228
41562	4	122639656
46246	4	110249590
46361	5	512514110
47448	7	6862902
49236	4	135400639
54774	4	7.72429e+07
563	7	364777868
9274	1	230729086
10454	7	80051353
12072	5	204123178
14591	1	71762427
14836	2	380519317
15660	7	455838878
15754	3	307833059
15916	6	383060234
16326	3	4.20407e+08
18613	3	249623142
19259	5	426848522
20548	6	192561941
2200	7	3.7192e+08
23236	1	39048424
23251	5	1.27462e+08
23428	6	421399068
2389	5	3.83325e+08
23947	7	440558247
25452	4	174416079
26703	3	5.73754e+07
2680	3	186342592
27815	1	355488764
30860	4	345195765
32115	3	404382458
34951	7	380305115
35070	7	486100211
37016	7	54579745
37144	2	231629591
37905	6	378484792
39282	7	2.81711e+08
40571	4	106548392
41834	5	2.36525e+08
4190	2	424937931
43432	4	301698833
47004	7	487325567
49469	2	2.13762e+07
50111	5	1.43236e+08
7240	6	4.5313e+07
7401	5	552585945
8127	1	27193030
9085	6	1433110
10717	7	30149491
12263	3	364356478
12339	3	296488172
12878	5	62360258
14242	1	121169017
14396	6	173039310
1456	6	322608067
16338	1	135495421
17881	5	219887425
19325	5	578705876
19388	7	4.80227e+08
19769	2	161049817
19826	2	68925607
20326	2	3.37323e+08
20518	1	329024702
21442	1	2.59387e+08
22123	3	1.82741e+08
22590	7	3.3701e+08
23380	7	1.04001e+08
25126	4	277699089
25985	4	177351147
2896	7	1.97104e+08
29428	5	296319762
29704	6	277821901
29802	4	2.91845e+08
3096	7	198927242
34329	7	3.25897e+08
35681	7	30149218
39307	1	329022985
4035	2	98781021
42649	2	110195594
43729	4	395477093
44612	2	424035776
58801	7	154202007
60088	3	371690351
6120	7	433630544
6469	5	70567877
8081	7	4.4056e+08
8844	6	256827472
9276	2	199331029
10510	3	214529249
10893	5	90848251
10955	3	183993207
13851	5	354349596
13980	7	3.24032e+08
14477	1	31775743
14697	2	421278343
15151	3	1.57761e+08
15344	3	54969533
15932	7	122778813
18103	3	209508467
20186	1	296962955
20223	5	310262746
20390	1	74340047
24541	5	230137217
25165	4	359089740
25233	7	176946794
25643	2	7350157
25886	3	173300574
27489	1	90548480
28720	7	196227011
33373	1	39048313
35900	2	22652895
36539	6	266475883
36967	1	2.27021e+08
37075	4	28277959
39630	3	146064872
39749	2	3.00606e+07
42184	7	338200952
455	6	595830
46777	3	145097746
4963	4	445000076
4984	7	339365048
49944	3	65847302
57284	3	2.26582e+08
6387	7	196860933
66524	4	289164963
7779	6	385138845
8256	3	21093673
8829	7	488414318
10362	scaffold01801	272951
10376	7	337667507
10670	2	388439818
10865	7	101098667
13278	scaffold00116	125282
13348	4	305251326
15028	1	288171465
16625	4	148900440
17197	4	1.03241e+08
17272	7	4.56597e+08
19026	4	441925903
19305	5	1.01837e+08
20530	5	200693086
2131	7	3.48004e+08
22487	4	99893161
23358	5	1.5324e+08
2572	7	414506668
26138	2	141744192
27724	1	39048535
28819	scaffold03104	152279
2993	1	156975852
32470	4	6.47958e+07
35316	4	316475492
35753	6	2.93628e+07
36382	7	27122265
36566	7	421025188
38436	6	120815272
40538	1	3.27422e+08
40880	1	3.16361e+08
40882	4	205625948
41871	2	182179532
45101	4	417619389
46485	7	75617992
50847	6	375611366
541	6	407007513
58768	7	69208727
681	5	225791603
6907	2	8331351
9471	1	2.91847e+07
9631	4	315064743
10241	5	173488445
10734	5	4.96374e+08
11997	3	416640122
12223	7	484952345
13269	4	117983114
13349	3	170787981
13357	3	86755237
13455	5	1.30586e+08
15196	7	196913938
1541	6	1122105
1636	7	197103941
16858	3	241423575
1779	5	214043837
1867	7	399802129
1940	5	131600737
19420	scaffold04340	50690
19810	scaffold03139	84658
19975	7	120990609
20208	1	364593563
21445	7	338411212
22414	7	3.51136e+08
22454	4	178106150
23715	2	383972059
23720	3	418306245
24576	1	359578058
24678	6	323966965
2985	2	3.67255e+08
30695	7	110438129
32142	5	2.32797e+08
38025	5	4.78465e+07
4179	7	1.66213e+08
4274	7	187408567
45808	scaffold00489	17870
48460	4	377961210
4888	2	7762030
60189	4	95423240
6252	5	1.07007e+08
67845	6	343864017
8196	5	209252953
9172	7	246716383
11241	7	428847843
11321	6	410938700
11329	7	3.121e+08
13958	scaffold02104	80693
1454	6	384352116
15747	2	86500947
18502	5	316268657
18908	2	86500947
19821	5	316268657
20315	6	97141118
20342	1	3.63469e+08
22231	6	57651784
22457	7	176946564
24022	2	25341422
2459	1	26714841
24679	6	323967228
25325	5	387520785
25544	2	330576286
26710	7	331116923
2736	4	1.08357e+08
30479	5	1307675
3180	7	1.28908e+08
3569	1	27900501
37245	3	6.58464e+07
37794	6	2.34826e+08
37950	scaffold00730	63767
38953	4	216522929
4167	2	425415239
42450	4	284477210
43131	4	1.0324e+08
44739	1	133796173
46006	2	424039172
48115	6	4.36832e+07
48935	5	310261457
5697	7	121128869
5916	4	444786567
655	5	99988706
7167	scaffold02555	220048
9067	5	17843298
9296	1	296959913
10467	7	491147558
10557	scaffold03188	19526
10582	4	412784386
10660	2	112926738
11813	6	3.11551e+08
13415	4	62712046
13917	2	91575978
16158	7	231009981
16365	7	111979057
17614	3	58062842
17863	4	311753987
18029	7	431044747
18911	5	1.38957e+08
21031	6	1.08176e+07
23065	1	37889985
23146	2	3.82339e+08
23340	7	75617194
25411	4	83212210
26897	6	27220648
30941	3	404380256
31235	7	1.62693e+08
3185	scaffold03070	32952
33380	7	307758649
34003	5	11799591
35331	5	167075971
3609	5	572168407
36854	2	389705283
37135	1	282276459
37938	4	342248362
38133	4	381517602
38434	6	249644470
396	3	95117962
43665	7	3.2601e+08
45552	4	248745278
54251	2	2.53405e+07
55799	4	205622708
6254	5	83812109
7070	2	425014228
7798	5	540260255
8433	1	122603159
10392	scaffold04431	50632
1232	6	28634828
1234	1	116041951
1292	3	250775400
13688	5	1.29987e+08
14860	2	4.02927e+08
16860	18	52842
17579	6	320758379
17705	7	439261155
17725	5	389151480
17858	2	313290672
17936	2	47747942
19254	2	359712955
19457	17	140321
23066	1	37889030
23075	3	2.26643e+08
2358	6	16669618
24965	5	5.42765e+07
26147	5	109039526
27008	scaffold05290	10649
28208	3	239668603
34639	2	3.29572e+08
38238	4	1.25093e+08
38717	super-scaffold9363	198414
4020	4	232891409
41760	7	490568139
42295	3	183809236
42597	1	270817232
43982	5	135038360
44254	5	327925013
44590	2	28963495
45054	7	31253466
45536	4	319721946
47266	2	3.19895e+07
47947	6	468769138
48040	2	104190053
48521	7	4.39326e+08
51962	1	4.90152e+07
55462	2	94668443
8919	2	1.47999e+07
11175	1	337638923
11636	4	398396263
12568	7	176947863
13000	5	1.26508e+08
13838	1	141302492
14317	16	86633
159	7	4.68379e+08
15953	3	283228913
16757	1	357557581
17110	4	35072305
17351	1	1.51381e+08
17422	5	9.06992e+07
17660	4	3.3344e+07
17965	4	412699053
19914	4	10273659
20018	6	3.90886e+08
20862	7	3.53857e+08
22873	6	428309801
23282	7	440557476
23536	5	6.98809e+07
26198	4	389587200
27457	5	5.74983e+06
30140	6	383159498
30358	7	210189725
32178	4	187560647
33486	4	30554595
38275	2	349522515
39724	3	177159888
39782	7	59706522
41608	3	133618249
41902	4	5019970
44044	4	216198509
45299	1	39054927
49126	4	295249401
49805	5	127464974
50846	6	375611199
5260	3	158698722
6346	5	254758730
6465	7	489760319
8422	5	8726137
10377	5	5.15918e+08
10701	2	81389926
1115	1	159015387
12073	5	2.79463e+06
12434	4	33700540
13597	1	29184708
14579	5	267654182
14623	5	240603688
1475	4	1.14854e+08
15838	7	300073526
16707	3	272316299
19324	7	481213224
20004	3	368682461
21803	3	90783473
24103	6	288195115
25001	6	4113416
25462	5	555814140
28718	7	19185817
29484	7	387659022
30604	2	134815602
31654	15	32020
32744	2	3.8231e+08
32915	4	1.03122e+06
34226	7	472624330
34582	4	148314064
37691	7	106730253
37747	3	4.20838e+08
46171	5	182775962
46666	4	373810529
5522	7	6.03412e+07
5602	2	3.81504e+08
57335	6	4.16394e+08
6525	1	141302458
7866	5	5859547
8177	6	22283211
